# Human and bats genome robustness under COSMIC mutational signatures

**DOI:** 10.1101/2024.09.05.611453

**Authors:** Joon-Hyun Song, Ying Zeng, Liliana M. Dávalos, Thomas MacCarthy, Mani Larijani, Mehdi Damaghi

## Abstract

Carcinogenesis is an evolutionary process, and mutations can fix the selected phenotypes in selective microenvironments. Both normal and neoplastic cells are robust to the mutational stressors in the microenvironment to the extent that secure their fitness. To test the robustness of genes under a range of mutagens, we developed a sequential mutation simulator, Sinabro, to simulate single base substitution under a given mutational process. Then, we developed a pipeline to measure the robustness of genes and cells under those mutagenesis processes. We discovered significant human genome robustness to the APOBEC mutational signature SBS2, which is associated with viral defense mechanisms and is implicated in cancer. Robustness evaluations across over 70,000 sequences against 41 signatures showed higher resilience under signatures predominantly causing C-to-T (G-to-A) mutations. Principal component analysis indicates the GC content at the codon’s wobble position significantly influences robustness, with increased resilience noted under transition mutations compared to transversions. Then, we tested our results in bats at extremes of the lifespan-to-mass relationship and found the long-lived bat is more robust to APOBEC than the short-lived one. By revealing robustness to APOBEC ranked highest in human (and bats with much more than number of APOBEC) genome, this work bolsters the key potential role of APOBECs in aging and cancer, as well as evolved countermeasures to this innate mutagenic process. It also provides the baseline of the human and bat genome robustness under mutational processes associated with aging and cancer.

**Highlights:**

- Sinabro, the sequential mutation simulator, facilitates measuring the robustness of human protein-coding sequences under all COSMIC mutational signatures.
- Robustness under APOBEC mutational signatures showed the largest mean and standard deviation in the human genome.
- Robustness to mutational signatures analysis reveals the role of APOBECs is complementary to cancer in the evolvability of cancer cells in later stages.
- Principal component analysis indicates that the GC content at the codon’s wobble position significantly influences robustness.
- A long-lived bat (*Myotis myotis*) has higher robustness to APOBECs than a short-lived one (*Molossus molossus*) than humans.
