## Supplementary material for "Human and bats genome robustness under COSMIC mutational signatures": Table S1

### Sheet: Sheet1
Table S1. SBS aetiology category
Deamination activity
SBS1	Spontaneous deamination of 5-methylcytocine
SBS2	Activity of APOBEC family of cytidine deaminase
SBS13	Activity of APOBEC family of cytidine deaminase
SBS84	Activity of activation-induced cytidine deaminase (AID)
SBS85	Indirect effects of activation-induced cytidine deaminase (AID)
Tobacco exposure
SBS4	Tobacco smoking
SBS29	Tobacco chewing
SBS92	Tobacco smoking
UV exposure
SBS7a	Ultraviolet light exposure
SBS7b	Ultraviolet light exposure
SBS7c	Ultraviolet light exposure
SBS7d	Ultraviolet light exposure
SBS38	Indirect effects of ultraviolet light
ROS exposure
SBS18	Damage by reactive oxygen species
Chemical exposure
SBS22	Aristolochic acid exposure
SBS24	Aflatoxin exposure
SBS42	Haloalkane exposure
SBS88	Colibactin exposure (E. coli bacteria carrying pks pathologenicity island)
SBS90	Duocarmycin exposure
Anti-cancer treatment
SBS11	Temozolomide treatment
SBS25	Chemotherapy treatment
SBS31	Platinum chemotherapy treatment
SBS32	Azathioprine treatment
SBS35	Platinum chemotherapy treatment
SBS86	Unknown chemotherapy treatment
SBS87	Thiopurine chemotherapy treatment
Defective DNA repair and hypermutations
SBS3	Defective homologous recombination DNA damage repair
SBS6	Defective DNA mismatch repair
SBS9	Polymerase eta somatic hypermutation activity
SBS10a	Polymerase epsilon exonuclease domain mutations
SBS10b	Polymerase epsilon exonuclease domain mutations
SBS10c	Defective POLD1 proofreading
SBS10d	Defective POLD1 proofreading
SBS14	Concurrent polymerase epsilon mutations and defective DNA mismatch repair
SBS15	Defective DNA mismatch repair
SBS20	Concurrent POLD1 mutations and defective DNA mismatch repair
SBS21	Defective DNA mismatch repair
SBS26	Defective DNA mismatch repair
SBS30	Defective DNA base excision repair due to NTHL1 mutations
SBS36	Defective DNA base excision repair due to MUTYH mutations
SBS44	Defective DNA mismatch repair
