## Supplementary material for "Human and bats genome robustness under COSMIC mutational signatures": Table S2

### Sheet: Sheet1
Signature	Test	p_value	Higher_mean
SBS1	human vs molmol	4.77898e-253	molmol
SBS1	human vs myomyo	0	myomyo
SBS1	molmol vs myomyo	1.34028e-21	myomyo
SBS2	human vs molmol	1.89687e-91	molmol
SBS2	human vs myomyo	1.62729e-166	myomyo
SBS2	molmol vs myomyo	7.29507e-19	myomyo
SBS3	human vs molmol	7.31052e-84	molmol
SBS3	human vs myomyo	1.80593e-141	myomyo
SBS3	molmol vs myomyo	1.12247e-13	myomyo
SBS4	human vs molmol	2.10598e-122	molmol
SBS4	human vs myomyo	6.86037e-183	myomyo
SBS4	molmol vs myomyo	1.78925e-14	myomyo
SBS6	human vs molmol	6.17081e-187	molmol
SBS6	human vs myomyo	8.09743e-244	myomyo
SBS6	molmol vs myomyo	5.09345e-12	myomyo
SBS9	human vs molmol	0.000139742	molmol
SBS9	human vs myomyo	1.17576e-07	myomyo
SBS9	molmol vs myomyo	0.0445628	myomyo
SBS13	human vs molmol	1.06932e-116	molmol
SBS13	human vs myomyo	3.26817e-239	myomyo
SBS13	molmol vs myomyo	3.75692e-33	myomyo
SBS18	human vs molmol	1.44769e-145	molmol
SBS18	human vs myomyo	6.41835e-242	myomyo
SBS18	molmol vs myomyo	5.45049e-23	myomyo
