## Supplementary material for "Human and bats genome robustness under COSMIC mutational signatures": Table S3

### Sheet: Sheet1
Signature	Test	p_value	Higher_mean
APOBEC1_molmol2	human vs molmol	1.31267e-106	molmol
APOBEC1_molmol2	human vs myomyo	3.99255e-160	myomyo
APOBEC1_molmol2	molmol vs myomyo	2.67502e-12	myomyo
APOBEC3A_molmol2	human vs molmol	1.19454e-110	molmol
APOBEC3A_molmol2	human vs myomyo	1.55183e-158	myomyo
APOBEC3A_molmol2	molmol vs myomyo	3.48404e-11	myomyo
APOBEC3C_molmol2	human vs molmol	3.06844e-121	molmol
APOBEC3C_molmol2	human vs myomyo	5.38247e-187	myomyo
APOBEC3C_molmol2	molmol vs myomyo	8.46686e-15	myomyo
APOBEC1_myom1o6	human vs molmol	4.76265e-102	molmol
APOBEC1_myom1o6	human vs myomyo	2.53972e-161	myomyo
APOBEC1_myom1o6	molmol vs myomyo	1.06159e-13	myomyo
APOBEC3A_myom1o6	human vs molmol	2.56646e-106	molmol
APOBEC3A_myom1o6	human vs myomyo	2.82237e-147	myomyo
APOBEC3A_myom1o6	molmol vs myomyo	7.72794e-10	myomyo
APOBEC3C_myom1o6	human vs molmol	8.47187e-114	molmol
APOBEC3C_myom1o6	human vs myomyo	3.84862e-149	myomyo
APOBEC3C_myom1o6	molmol vs myomyo	1.70897e-08	myomyo
SBS2	human vs molmol	1.89867e-91	molmol
SBS2	human vs myomyo	1.62729e-166	myomyo
SBS2	molmol vs myomyo	7.29507e-19	myomyo
